# Systematic deconstruction of myeloid cell signaling in tuberculosis granulomas reveals IFN-γ, TGF-β, and time are associated with conserved myeloid diversity

**DOI:** 10.1101/2024.05.24.595747

**Authors:** Joshua M. Peters, Hannah P. Gideon, Travis K. Hughes, Cal Gunnarson, Pauline Maiello, Douaa Mugahid, Sarah K. Nyquist, Joshua D. Bromley, Paul C. Blainey, Beth F. Junecko, Molly L. Nelson, Douglas A. Lauffenburger, Philana Ling Lin, JoAnne L. Flynn, Alex K. Shalek, Sarah M. Fortune, Joshua T. Mattila, Bryan D. Bryson

## Abstract

Myeloid cells are key constituents of tuberculosis (TB) granulomas. They are the major target of pathogen infection and play central roles in pathogen control, antigen presentation, adaptive immune cell recruitment, and tissue homeostasis. However, the role of myeloid cells in TB has been studied largely through *ex vivo* experimental approaches that do not capture the dynamic phenotypic and functional states of these cells in the disease environment. To address this gap, we used a combination of bulk and single-cell RNA sequencing (scRNA-seq), computational modeling, and imaging to define the molecular diversity of myeloid cells in granulomas from *Mycobacterium tuberculosis*-infected nonhuman primates. We observed an increase in myeloid cell diversity in granulomas compared to non-granulomatous lung tissue. This increased transcriptional diversity is defined by a continuum of macrophage differentiation-, metabolism-, and cytokine-regulated transcriptional programs. *In vitro* experimental modeling of monocyte-to-macrophage differentiation in defined cytokine environments implicates differentiation time, IFN-γ, and TGF-β signaling as candidate drivers of macrophage diversity. We next examined the conservation of these populations across additional experimental models of Mtb infection and found myeloid cell subsets enriched across the TB disease spectrum. To further contextualize these responses, we constructed an atlas of myeloid cells across diverse human lung pathologies, finding myeloid cell subpopulations that were similar between TB and other lung pathologies as well as subpopulations that distinguish between diseases. Collectively, this study identifies points of integration between myeloid cell biology in TB granulomas and other lung diseases that can be used for defining the signals that instruct myeloid cell behavior in TB and other diseases, as well as advance myeloid cell-targeted therapies.
