## Supplemental Table 1 for "Systematic deconstruction of myeloid cell signaling in tuberculosis granulomas reveals IFN-γ, TGF-β, and time are associated with conserved myeloid diversity"

### Sheet: TableS1_SampleMetadata
animal_array	granuloma_id	cfu	log_cfu	master	granuloma_type	animal	array	species	species_ontology_label	disease	disease__ontology_label	sex	is_living	paired_ends	end_bias	biosample_type	library_preparation_protocol	library_preparation_protocol__ontology_label	organ	organ__ontology_label
21217_A10	21217-RLL gr 12	400	2.603	21217-RLL gr 12	single	21217	A10	NCBITaxon_9541	Macaca fascicularis	MONDO_00180876	tuberculosis	unknown	no	TRUE	3 prime end bias	PrimaryBioSample_Tissue	EFO_0008919	Seq-Well	UBERON_0002048	lung
21217_A11	21217-RLL gr D	1325	3.123	21217-RLL gr D	single	21217	A11	NCBITaxon_9541	Macaca fascicularis	MONDO_00180876	tuberculosis	unknown	no	TRUE	3 prime end bias	PrimaryBioSample_Tissue	EFO_0008919	Seq-Well	UBERON_0002048	lung
21217_A12	21217-RLL gr 10	263	2.422	21217-RLL gr 10	single	21217	A12	NCBITaxon_9541	Macaca fascicularis	MONDO_00180876	tuberculosis	unknown	no	TRUE	3 prime end bias	PrimaryBioSample_Tissue	EFO_0008919	Seq-Well	UBERON_0002048	lung
21217_A2	21217-RLL gr 9	1300	3.114	21217-RLL gr 9	single	21217	A2	NCBITaxon_9541	Macaca fascicularis	MONDO_00180876	tuberculosis	unknown	no	TRUE	3 prime end bias	PrimaryBioSample_Tissue	EFO_0008919	Seq-Well	UBERON_0002048	lung
21217_A3	21217-RLL gr 3	400	2.603	21217-RLL gr 3	single	21217	A3	NCBITaxon_9541	Macaca fascicularis	MONDO_00180876	tuberculosis	unknown	no	TRUE	3 prime end bias	PrimaryBioSample_Tissue	EFO_0008919	Seq-Well	UBERON_0002048	lung
21217_A4	21217-RLL gr 2	1338	3.127	21217-RLL gr 2	single	21217	A4	NCBITaxon_9541	Macaca fascicularis	MONDO_00180876	tuberculosis	unknown	no	TRUE	3 prime end bias	PrimaryBioSample_Tissue	EFO_0008919	Seq-Well	UBERON_0002048	lung
21217_A5	Uninvolved	0	0	Unknown	non-granuloma	21217	A5	NCBITaxon_9541	Macaca fascicularis	MONDO_00180876	tuberculosis	unknown	no	TRUE	3 prime end bias	PrimaryBioSample_Tissue	EFO_0008919	Seq-Well	UBERON_0002048	lung
21217_A6	21217-RLL gr 5	375	2.575	21217-RLL gr 5	single	21217	A6	NCBITaxon_9541	Macaca fascicularis	MONDO_00180876	tuberculosis	unknown	no	TRUE	3 prime end bias	PrimaryBioSample_Tissue	EFO_0008919	Seq-Well	UBERON_0002048	lung
21217_A7	21217-RLL gr 7	763	2.883	21217-RLL gr 7	single	21217	A7	NCBITaxon_9541	Macaca fascicularis	MONDO_00180876	tuberculosis	unknown	no	TRUE	3 prime end bias	PrimaryBioSample_Tissue	EFO_0008919	Seq-Well	UBERON_0002048	lung
21217_A8	21217-RLL gr 8	763	2.883	21217-RLL gr 8	single	21217	A8	NCBITaxon_9541	Macaca fascicularis	MONDO_00180876	tuberculosis	unknown	no	TRUE	3 prime end bias	PrimaryBioSample_Tissue	EFO_0008919	Seq-Well	UBERON_0002048	lung
21217_A9	21217-RLL gr E	1025	3.011	21217-RLL gr E	single	21217	A9	NCBITaxon_9541	Macaca fascicularis	MONDO_00180876	tuberculosis	unknown	no	TRUE	3 prime end bias	PrimaryBioSample_Tissue	EFO_0008919	Seq-Well	UBERON_0002048	lung
21817_A1	Uninvolved	0	0	Unknown	non-granuloma	21817	A1	NCBITaxon_9541	Macaca fascicularis	MONDO_00180876	tuberculosis	unknown	no	TRUE	3 prime end bias	PrimaryBioSample_Tissue	EFO_0008919	Seq-Well	UBERON_0002048	lung
21817_A2	21817-LULgr 1	113	2.057	21817-LULgr 1	single	21817	A2	NCBITaxon_9541	Macaca fascicularis	MONDO_00180876	tuberculosis	unknown	no	TRUE	3 prime end bias	PrimaryBioSample_Tissue	EFO_0008919	Seq-Well	UBERON_0002048	lung
21817_A3	21817-RLL gr 5	6615	3.821	21817-RLL gr 5	single	21817	A3	NCBITaxon_9541	Macaca fascicularis	MONDO_00180876	tuberculosis	unknown	no	TRUE	3 prime end bias	PrimaryBioSample_Tissue	EFO_0008919	Seq-Well	UBERON_0002048	lung
21817_A4	21817-RLL gr 3	1250	3.09726	21817-RLL gr 3	single	21817	A4	NCBITaxon_9541	Macaca fascicularis	MONDO_00180876	tuberculosis	unknown	no	TRUE	3 prime end bias	PrimaryBioSample_Tissue	EFO_0008919	Seq-Well	UBERON_0002048	lung
21817_A5	Uninvolved	0	0	Unknown	non-granuloma	21817	A5	NCBITaxon_9541	Macaca fascicularis	MONDO_00180876	tuberculosis	unknown	no	TRUE	3 prime end bias	PrimaryBioSample_Tissue	EFO_0008919	Seq-Well	UBERON_0002048	lung
21817_A6	21817-RLL gr A	16800	4.225	21817-RLL gr A	single	21817	A6	NCBITaxon_9541	Macaca fascicularis	MONDO_00180876	tuberculosis	unknown	no	TRUE	3 prime end bias	PrimaryBioSample_Tissue	EFO_0008919	Seq-Well	UBERON_0002048	lung
21817_A7	21817-RLL gr 1	150	2.179	21817-RLL gr 1	single	21817	A7	NCBITaxon_9541	Macaca fascicularis	MONDO_00180876	tuberculosis	unknown	no	TRUE	3 prime end bias	PrimaryBioSample_Tissue	EFO_0008919	Seq-Well	UBERON_0002048	lung
21817_A8	21817-RLL gr 2	25	1.415	21817-RLL gr 2	single	21817	A8	NCBITaxon_9541	Macaca fascicularis	MONDO_00180876	tuberculosis	unknown	no	TRUE	3 prime end bias	PrimaryBioSample_Tissue	EFO_0008919	Seq-Well	UBERON_0002048	lung
21917_A1	21917-RLL gr 11	9600	3.982	21917-RLL gr 11	single	21917	A1	NCBITaxon_9541	Macaca fascicularis	MONDO_00180876	tuberculosis	unknown	no	TRUE	3 prime end bias	PrimaryBioSample_Tissue	EFO_0008919	Seq-Well	UBERON_0002048	lung
21917_A10	21917-RLL gr 5	550	2.741	21917-RLL gr 5	single	21917	A10	NCBITaxon_9541	Macaca fascicularis	MONDO_00180876	tuberculosis	unknown	no	TRUE	3 prime end bias	PrimaryBioSample_Tissue	EFO_0008919	Seq-Well	UBERON_0002048	lung
21917_A11	21917-RLL gr 4	2330	3.368	21917-RLL gr 4	single	21917	A11	NCBITaxon_9541	Macaca fascicularis	MONDO_00180876	tuberculosis	unknown	no	TRUE	3 prime end bias	PrimaryBioSample_Tissue	EFO_0008919	Seq-Well	UBERON_0002048	lung
21917_A12	21917-RLL gr 7	8400	3.924	21917-RLL gr 7	single	21917	A12	NCBITaxon_9541	Macaca fascicularis	MONDO_00180876	tuberculosis	unknown	no	TRUE	3 prime end bias	PrimaryBioSample_Tissue	EFO_0008919	Seq-Well	UBERON_0002048	lung
21917_A2	21917-RLL gr 9	3060	3.486	21917-RLL gr 9	single	21917	A2	NCBITaxon_9541	Macaca fascicularis	MONDO_00180876	tuberculosis	unknown	no	TRUE	3 prime end bias	PrimaryBioSample_Tissue	EFO_0008919	Seq-Well	UBERON_0002048	lung
21917_A3	21917-RLL gr 14	6600	3.82	21917-RLL gr 14	single	21917	A3	NCBITaxon_9541	Macaca fascicularis	MONDO_00180876	tuberculosis	unknown	no	TRUE	3 prime end bias	PrimaryBioSample_Tissue	EFO_0008919	Seq-Well	UBERON_0002048	lung
21917_A4	21917-RLL gr 10	17400	4.241	21917-RLL gr 10	single	21917	A4	NCBITaxon_9541	Macaca fascicularis	MONDO_00180876	tuberculosis	unknown	no	TRUE	3 prime end bias	PrimaryBioSample_Tissue	EFO_0008919	Seq-Well	UBERON_0002048	lung
21917_A5	21917-RLL gr A	10800	4.033	21917-RLL gr A	single	21917	A5	NCBITaxon_9541	Macaca fascicularis	MONDO_00180876	tuberculosis	unknown	no	TRUE	3 prime end bias	PrimaryBioSample_Tissue	EFO_0008919	Seq-Well	UBERON_0002048	lung
21917_A6	21917-RLL gr 17	10800	4.033	21917-RLL gr 17	single	21917	A6	NCBITaxon_9541	Macaca fascicularis	MONDO_00180876	tuberculosis	unknown	no	TRUE	3 prime end bias	PrimaryBioSample_Tissue	EFO_0008919	Seq-Well	UBERON_0002048	lung
21917_A7	21917-RLL gr 15	1430	3.156	21917-RLL gr 15	single	21917	A7	NCBITaxon_9541	Macaca fascicularis	MONDO_00180876	tuberculosis	unknown	no	TRUE	3 prime end bias	PrimaryBioSample_Tissue	EFO_0008919	Seq-Well	UBERON_0002048	lung
21917_A8	Uninvolved	0	0	Unknown	non-granuloma	21917	A8	NCBITaxon_9541	Macaca fascicularis	MONDO_00180876	tuberculosis	unknown	no	TRUE	3 prime end bias	PrimaryBioSample_Tissue	EFO_0008919	Seq-Well	UBERON_0002048	lung
21917_A9	21917-RLL gr 1	880	2.945	21917-RLL gr 1	single	21917	A9	NCBITaxon_9541	Macaca fascicularis	MONDO_00180876	tuberculosis	unknown	no	TRUE	3 prime end bias	PrimaryBioSample_Tissue	EFO_0008919	Seq-Well	UBERON_0002048	lung
22017_A1	Uninvolved	0	0	Unknown	non-granuloma	22017	A1	NCBITaxon_9541	Macaca fascicularis	MONDO_00180876	tuberculosis	unknown	no	TRUE	3 prime end bias	PrimaryBioSample_Tissue	EFO_0008919	Seq-Well	UBERON_0002048	lung
22017_A10	22017-RLL gr 4	6000	3.778	22017-RLL gr 4	single	22017	A10	NCBITaxon_9541	Macaca fascicularis	MONDO_00180876	tuberculosis	unknown	no	TRUE	3 prime end bias	PrimaryBioSample_Tissue	EFO_0008919	Seq-Well	UBERON_0002048	lung
22017_A11	22017-RLL gr 2	7380	3.868	22017-RLL gr 2	single	22017	A11	NCBITaxon_9541	Macaca fascicularis	MONDO_00180876	tuberculosis	unknown	no	TRUE	3 prime end bias	PrimaryBioSample_Tissue	EFO_0008919	Seq-Well	UBERON_0002048	lung
22017_A12	22017-RLL gr 5B	420	2.624	22017-RLL gr 5B	single	22017	A12	NCBITaxon_9541	Macaca fascicularis	MONDO_00180876	tuberculosis	unknown	no	TRUE	3 prime end bias	PrimaryBioSample_Tissue	EFO_0008919	Seq-Well	UBERON_0002048	lung
22017_A2	22017-Acc gr 1	135	2.134	22017-Acc gr 1	single	22017	A2	NCBITaxon_9541	Macaca fascicularis	MONDO_00180876	tuberculosis	unknown	no	TRUE	3 prime end bias	PrimaryBioSample_Tissue	EFO_0008919	Seq-Well	UBERON_0002048	lung
22017_A3	22017-RLL gr 16	18600	4.27	22017-RLL gr 16	single	22017	A3	NCBITaxon_9541	Macaca fascicularis	MONDO_00180876	tuberculosis	unknown	no	TRUE	3 prime end bias	PrimaryBioSample_Tissue	EFO_0008919	Seq-Well	UBERON_0002048	lung
22017_A4	22017-RLL gr 14	6750	3.829	22017-RLL gr 14	single	22017	A4	NCBITaxon_9541	Macaca fascicularis	MONDO_00180876	tuberculosis	unknown	no	TRUE	3 prime end bias	PrimaryBioSample_Tissue	EFO_0008919	Seq-Well	UBERON_0002048	lung
22017_A5	22017-RLL gr 15	9000	3.954	22017-RLL gr 15	single	22017	A5	NCBITaxon_9541	Macaca fascicularis	MONDO_00180876	tuberculosis	unknown	no	TRUE	3 prime end bias	PrimaryBioSample_Tissue	EFO_0008919	Seq-Well	UBERON_0002048	lung
22017_A6	22017-RLL gr 12	3840	3.584	22017-RLL gr 12	single	22017	A6	NCBITaxon_9541	Macaca fascicularis	MONDO_00180876	tuberculosis	unknown	no	TRUE	3 prime end bias	PrimaryBioSample_Tissue	EFO_0008919	Seq-Well	UBERON_0002048	lung
22017_A7	22017-RLL gr 7	1175	3.07	22017-RLL gr 7	single	22017	A7	NCBITaxon_9541	Macaca fascicularis	MONDO_00180876	tuberculosis	unknown	no	TRUE	3 prime end bias	PrimaryBioSample_Tissue	EFO_0008919	Seq-Well	UBERON_0002048	lung
22017_A8	22017-RLL gr 5A	225	2.354	22017-RLL gr 5A	single	22017	A8	NCBITaxon_9541	Macaca fascicularis	MONDO_00180876	tuberculosis	unknown	no	TRUE	3 prime end bias	PrimaryBioSample_Tissue	EFO_0008919	Seq-Well	UBERON_0002048	lung
22017_A9	22017-RLL gr 10	1455	3.163	22017-RLL gr 10	single	22017	A9	NCBITaxon_9541	Macaca fascicularis	MONDO_00180876	tuberculosis	unknown	no	TRUE	3 prime end bias	PrimaryBioSample_Tissue	EFO_0008919	Seq-Well	UBERON_0002048	lung
