## Supplemental Table 5 for "Systematic deconstruction of myeloid cell signaling in tuberculosis granulomas reveals IFN-γ, TGF-β, and time are associated with conserved myeloid diversity"

### Sheet: MannWhitney
short_int_level_2	estimate	.y.	group1	group2	n1	n2	statistic	p	conf.low	conf.high	method	alternative	p.adj	p.adj.signif	High	Low	log2FC
AM1	0.00417483	FA	High	Low	27	20	288	0.709	-0.0203158	0.0281905	Wilcoxon	two.sided	0.741	ns	0.0565547	0.0564696	-0.00217214
AM2	0.00374984	FA	High	Low	27	20	295.5	0.591	-0.0086351	0.0175133	Wilcoxon	two.sided	0.717643	ns	0.0398807	0.0373431	-0.0948493
CMono	-0.00643895	FA	High	Low	27	20	241	0.543	-0.0242883	0.0121423	Wilcoxon	two.sided	0.710077	ns	0.0842774	0.0878062	0.0591766
DC1	-0.00405041	FA	High	Low	27	20	226	0.353	-0.0154907	0.00354662	Wilcoxon	two.sided	0.693909	ns	0.0232638	0.0367429	0.659381
DC2	-0.00785608	FA	High	Low	27	20	219	0.277	-0.0213204	0.00401121	Wilcoxon	two.sided	0.693909	ns	0.0507961	0.0608451	0.260423
Mast	0.0490292	FA	High	Low	27	20	344	0.114	-0.0108359	0.12336	Wilcoxon	two.sided	0.646	ns	0.208809	0.160225	-0.382086
mregDC	-0.0052561	FA	High	Low	27	20	161	0.0196	-0.0103988	-0.000808732	Wilcoxon	two.sided	0.3332	ns	0.00903688	0.0199415	1.14188
NCMono	-0.00139838	FA	High	Low	27	20	252	0.709	-0.0131087	0.00967971	Wilcoxon	two.sided	0.741	ns	0.0364633	0.0395548	0.11741
Neu	-0.0076518	FA	High	Low	27	20	231.5	0.414	-0.032064	0.0104353	Wilcoxon	two.sided	0.693909	ns	0.0783844	0.0994669	0.343649
pDC	-0.00565666	FA	High	Low	27	20	231	0.411	-0.0218764	0.00742254	Wilcoxon	two.sided	0.693909	ns	0.0298189	0.037505	0.330858
Prolif	4.13083e-05	FA	High	Low	27	20	313.5	0.32	-3.43246e-05	0.00115936	Wilcoxon	two.sided	0.693909	ns	0.00605423	0.00546037	-0.148944
RM1	0.00654296	FA	High	Low	27	20	306	0.449	-0.016545	0.0263128	Wilcoxon	two.sided	0.693909	ns	0.0692795	0.0687799	-0.0104419
RM2	-0.00244708	FA	High	Low	27	20	254	0.741	-0.0184353	0.0122599	Wilcoxon	two.sided	0.741	ns	0.0415238	0.0451158	0.119691
RM3	-0.00714451	FA	High	Low	27	20	238	0.502	-0.023445	0.0125632	Wilcoxon	two.sided	0.710077	ns	0.088996	0.093937	0.0779526
RM4	0.0155587	FA	High	Low	27	20	344	0.114	-0.00258486	0.0325531	Wilcoxon	two.sided	0.646	ns	0.0765892	0.0630468	-0.280718
RM5	0.0148762	FA	High	Low	27	20	334	0.174	-0.0063726	0.0353121	Wilcoxon	two.sided	0.693909	ns	0.0941813	0.0784875	-0.262978
RM6	-0.00186523	FA	High	Low	27	20	218.5	0.271	-0.00568041	0.00146853	Wilcoxon	two.sided	0.693909	ns	0.00609052	0.00927263	0.606414

### Sheet: GLM
contrast	short_int_level_2	odds.ratio	SE	df	asymp.LCL	asymp.UCL	null	z.ratio	p.value	prob	adj_p	sig
Low / High	DC1	1.29205	0.082835	Inf	1.11179	1.50153	1	3.99662	0.000189784	0.0206399	0.009679	TRUE
(Non-diseased) / High	DC1	0.414254	0.0704394	Inf	0.278094	0.617081	1	-5.18279	6.54447e-07	0.0206399	3.33768e-05	TRUE
(Non-diseased) / Low	DC1	0.320618	0.0553773	Inf	0.213887	0.48061	1	-6.58581	1.35735e-10	0.0206399	6.92247e-09	TRUE
Low / High	AM1	1.22574	0.0539029	Inf	1.1057	1.35881	1	4.62861	1.09823e-05	0.104913	0.000560096	TRUE
(Non-diseased) / High	AM1	5.66553	0.267108	Inf	5.07286	6.32745	1	36.7878	0	0.104913	0	TRUE
(Non-diseased) / Low	AM1	4.62212	0.240771	Inf	4.09091	5.22231	1	29.3881	0	0.104913	0	TRUE
Low / High	AM2	0.961504	0.0514596	Inf	0.848156	1.09	1	-0.733491	0.743576	0.0697412	1	FALSE
(Non-diseased) / High	AM2	4.41093	0.240435	Inf	3.88193	5.01201	1	27.2264	0	0.0697412	0	TRUE
(Non-diseased) / Low	AM2	4.58753	0.289251	Inf	3.95732	5.31809	1	24.1603	0	0.0697412	0	TRUE
Low / High	RM3	1.0036	0.0382056	Inf	0.917936	1.09726	1	0.0943865	0.9951	0.0437363	1	FALSE
(Non-diseased) / High	RM3	0.100463	0.0174544	Inf	0.06686	0.150955	1	-13.2266	0	0.0437363	0	TRUE
(Non-diseased) / Low	RM3	0.100103	0.0175304	Inf	0.0664043	0.150903	1	-13.1424	0	0.0437363	0	TRUE
Low / High	RM6	1.53465	0.198602	Inf	1.13315	2.07842	1	3.30962	0.00268792	0.00640939	0.137084	FALSE
(Non-diseased) / High	RM6	1.05172	0.252243	Inf	0.599482	1.8451	1	0.210238	0.975928	0.00640939	1	FALSE
(Non-diseased) / Low	RM6	0.685313	0.167591	Inf	0.386346	1.21563	1	-1.54523	0.269824	0.00640939	1	FALSE
Low / High	RM4	0.752987	0.0318069	Inf	0.682012	0.831347	1	-6.71642	5.5895e-11	0.0554129	2.85064e-09	TRUE
(Non-diseased) / High	RM4	0.325601	0.0333756	Inf	0.256065	0.414019	1	-10.9467	2.93099e-14	0.0554129	1.4948e-12	TRUE
(Non-diseased) / Low	RM4	0.432413	0.04594	Inf	0.337101	0.554672	1	-7.89125	5.21805e-14	0.0554129	2.6612e-12	TRUE
Low / High	RM5	0.831124	0.0316064	Inf	0.760253	0.908601	1	-4.86415	3.43578e-06	0.0559765	0.000175225	TRUE
(Non-diseased) / High	RM5	0.177799	0.022088	Inf	0.132887	0.237891	1	-13.9024	0	0.0559765	0	TRUE
(Non-diseased) / Low	RM5	0.213926	0.0270694	Inf	0.159026	0.287779	1	-12.1872	0	0.0559765	0	TRUE
Low / High	mregDC	1.82438	0.170426	Inf	1.46565	2.2709	1	6.43612	3.67669e-10	0.00811894	1.87511e-08	TRUE
(Non-diseased) / High	mregDC	0.325954	0.100634	Inf	0.15809	0.672058	1	-3.63091	0.000824863	0.00811894	0.042068	TRUE
(Non-diseased) / Low	mregDC	0.178666	0.0553007	Inf	0.0864957	0.369053	1	-5.56422	7.89219e-08	0.00811894	4.02502e-06	TRUE
Low / High	DC2	1.22768	0.0568825	Inf	1.10135	1.3685	1	4.42717	2.84199e-05	0.0458804	0.00144941	TRUE
(Non-diseased) / High	DC2	0.560211	0.0582408	Inf	0.439069	0.714777	1	-5.57358	7.47965e-08	0.0458804	3.81462e-06	TRUE
(Non-diseased) / Low	DC2	0.456317	0.0486116	Inf	0.355496	0.585733	1	-7.36473	5.53113e-13	0.0458804	2.82088e-11	TRUE
Low / High	RM1	1.05139	0.0449512	Inf	0.951148	1.16221	1	1.17222	0.469814	0.0467409	1	FALSE
(Non-diseased) / High	RM1	0.296457	0.035843	Inf	0.223305	0.393573	1	-10.0563	3.39728e-14	0.0467409	1.73261e-12	TRUE
(Non-diseased) / Low	RM1	0.281966	0.0347569	Inf	0.211217	0.376412	1	-10.2702	3.29736e-14	0.0467409	1.68165e-12	TRUE
Low / High	Mast	0.729955	0.0205293	Inf	0.683392	0.779691	1	-11.1923	7.32747e-15	0.171104	3.73701e-13	TRUE
(Non-diseased) / High	Mast	0.550262	0.0286839	Inf	0.48698	0.621768	1	-11.4595	0	0.171104	0	TRUE
(Non-diseased) / Low	Mast	0.75383	0.0416151	Inf	0.662343	0.857955	1	-5.11889	9.19881e-07	0.171104	4.6914e-05	TRUE
Low / High	pDC	1.33718	0.0769099	Inf	1.16855	1.53015	1	5.05179	1.30962e-06	0.00916673	6.67908e-05	TRUE
(Non-diseased) / High	pDC	0.0179349	0.0127021	Inf	0.00341051	0.0943146	1	-5.67752	4.09673e-08	0.00916673	2.08933e-06	TRUE
(Non-diseased) / Low	pDC	0.0134125	0.00950576	Inf	0.0025476	0.0706137	1	-6.08357	3.52503e-09	0.00916673	1.79776e-07	TRUE
Low / High	RM2	0.905785	0.0524968	Inf	0.790738	1.03757	1	-1.70736	0.202377	0.0142289	1	FALSE
(Non-diseased) / High	RM2	0.0497035	0.0188739	Inf	0.0204115	0.121031	1	-7.90477	5.09592e-14	0.0142289	2.59892e-12	TRUE
(Non-diseased) / Low	RM2	0.0548734	0.0209279	Inf	0.0224474	0.134139	1	-7.61102	1.00475e-13	0.0142289	5.12423e-12	TRUE
Low / High	Neu	1.26943	0.051577	Inf	1.15413	1.39626	1	5.87181	1.29256e-08	0.0612973	6.59203e-07	TRUE
(Non-diseased) / High	Neu	0.579959	0.0520933	Inf	0.469863	0.715853	1	-6.06527	3.95056e-09	0.0612973	2.01479e-07	TRUE
(Non-diseased) / Low	Neu	0.456865	0.0420405	Inf	0.368235	0.566827	1	-8.51306	2.78666e-14	0.0612973	1.4212e-12	TRUE
Low / High	Prolif	1.1824	0.205131	Inf	0.787372	1.77562	1	0.965758	0.598567	0.00646473	1	FALSE
(Non-diseased) / High	Prolif	5.19107	0.857963	Inf	3.52394	7.64689	1	9.96474	2.5091e-14	0.00646473	1.27964e-12	TRUE
(Non-diseased) / Low	Prolif	4.39028	0.82267	Inf	2.82984	6.81119	1	7.89497	5.17364e-14	0.00646473	2.63856e-12	TRUE
Low / High	NCMono	1.14456	0.0685892	Inf	0.994584	1.31715	1	2.25308	0.0626201	0.0482232	1	FALSE
(Non-diseased) / High	NCMono	3.362	0.226735	Inf	2.87047	3.93769	1	17.9793	0	0.0482232	0	TRUE
(Non-diseased) / Low	NCMono	2.93737	0.218743	Inf	2.46695	3.4975	1	14.4694	0	0.0482232	0	TRUE
Low / High	CMono	1.20368	0.048343	Inf	1.09555	1.32249	1	4.61592	1.16743e-05	0.097477	0.000595387	TRUE
(Non-diseased) / High	CMono	2.30925	0.123083	Inf	2.03808	2.61652	1	15.7022	0	0.097477	0	TRUE
(Non-diseased) / Low	CMono	1.91849	0.10964	Inf	1.67799	2.19346	1	11.4007	0	0.097477	0	TRUE
