## Supplemental Table 6 for "Systematic deconstruction of myeloid cell signaling in tuberculosis granulomas reveals IFN-γ, TGF-β, and time are associated with conserved myeloid diversity"

### Sheet: AM1_nichenet
test_ligand	auroc	aupr	aupr_corrected	pearson	rank
IL13	0.540671	0.042598	0.0133548	0.0535482	1
TNF	0.536085	0.0424977	0.0132545	0.0514717	2
INHBA	0.54513	0.0442678	0.0150246	0.04738	3
LTF	0.518779	0.0491413	0.0198981	0.0462718	4
BMP5	0.576353	0.0406667	0.0114235	0.0458451	5
IL1B	0.539592	0.0393673	0.0101241	0.0436671	6
NAMPT	0.511248	0.0477218	0.0184785	0.0426462	7
IL1A	0.517566	0.0392915	0.0100482	0.0422578	8
CXCL12	0.530472	0.038512	0.00926876	0.0412875	9
TGFB1	0.523323	0.0378431	0.00859984	0.0397523	10
APP	0.538473	0.0409301	0.0116869	0.0397468	11
CCL3	0.554579	0.0384293	0.00918606	0.0392287	12
LAMA2	0.529852	0.0403491	0.0111059	0.0389761	13
ITGB1	0.510474	0.0413689	0.0121256	0.0382126	14
COL4A1	0.547631	0.0376578	0.0084146	0.0372635	15
OCLN	0.551852	0.0381867	0.00894344	0.0370795	16
IL6	0.520996	0.0375135	0.00827032	0.0360715	17
JAM2	0.539025	0.0398594	0.0106162	0.0343994	18
IFNG	0.536468	0.039067	0.00982378	0.0342422	19
CTGF	0.524238	0.0389619	0.00971862	0.0340577	20
ADAM17	0.520354	0.0386111	0.00936791	0.0337708	21
SFRP2	0.550925	0.0368043	0.00756103	0.033501	22
IL15	0.548396	0.0372549	0.00801167	0.0330132	23
EDN1	0.513571	0.0373502	0.00810694	0.032871	24
SERPING1	0.536189	0.0392962	0.010053	0.0322668	25
PSEN1	0.502517	0.0422491	0.0130059	0.0316217	26
TGFB2	0.529754	0.0368403	0.00759704	0.0300361	27
IL33	0.51809	0.0377307	0.00848743	0.0297122	28
BMP3	0.527211	0.037478	0.0082348	0.0295007	29
ITGAM	0.521716	0.037036	0.0077928	0.0292533	30
SEMA3C	0.53752	0.0380206	0.0087774	0.0288653	31
ANGPT2	0.538838	0.0370259	0.0077827	0.0288249	32
VWF	0.529512	0.0373913	0.00814805	0.0286668	33
PDCD1LG2	0.530644	0.0369932	0.00774998	0.0284331	34
ANGPT1	0.532334	0.0372642	0.00802096	0.0282251	35
COL1A1	0.515498	0.0440377	0.0147945	0.0279808	36
ADAM12	0.529963	0.0361983	0.00695505	0.0276312	37
BTLA	0.524553	0.0367622	0.00751901	0.027334	38
AREG	0.522358	0.0381849	0.00894167	0.0263584	39
SEMA3B	0.52879	0.035973	0.00672976	0.0261284	40
LHB	0.503986	0.0370343	0.0077911	0.0260058	41
MMP9	0.514933	0.0371197	0.00787651	0.0257206	42
TIMP1	0.520713	0.0367394	0.00749617	0.0255418	43
PLAT	0.527822	0.0372059	0.00796268	0.0252088	44
THBS1	0.515546	0.0419631	0.0127198	0.025124	45
LIF	0.516597	0.0367414	0.00749816	0.0251071	46
EBI3	0.537835	0.0353047	0.00606145	0.0250169	47
EFNA1	0.519198	0.0364965	0.00725326	0.0245185	48
PCDH1	0.516375	0.0368846	0.00764139	0.0242056	49
PIK3CB	0.517682	0.0355599	0.00631662	0.0240855	50
EFNB2	0.519668	0.0363192	0.00707592	0.0238692	51
LTB	0.527255	0.0365861	0.00734286	0.0238284	52
CD40LG	0.512478	0.0354484	0.00620516	0.0236643	53
C3	0.515002	0.0358277	0.00658443	0.0232222	54
PECAM1	0.519125	0.0353596	0.00611635	0.0231801	55
XCL1	0.511726	0.0355997	0.00635649	0.0229719	56
CFH	0.516309	0.0365194	0.00727613	0.0229455	57
NUCB2	0.511716	0.0391598	0.00991656	0.0229414	58
TNFSF13	0.523697	0.0358486	0.00660538	0.0229215	59
CCK	0.508466	0.0361378	0.00689452	0.0227553	60
SELL	0.517425	0.035451	0.00620774	0.0227413	61
LRPAP1	0.495171	0.0424581	0.0132149	0.0226659	62
TFPI	0.511792	0.0369134	0.00767016	0.0226049	63
COL18A1	0.520897	0.0348014	0.00555815	0.0224496	64
SEMA4D	0.51818	0.035712	0.00646874	0.0220945	65
WNT5A	0.516327	0.0355027	0.00625945	0.0211623	66
PTPRC	0.51787	0.0359506	0.00670738	0.0206541	67
CDH5	0.515433	0.0353959	0.00615268	0.0204535	68
DUSP18	0.509499	0.0392808	0.0100376	0.0203648	69
LAMB2	0.52082	0.0345609	0.0053177	0.0203497	70
ITGB2	0.510895	0.0352606	0.00601734	0.0203486	71
HSPG2	0.515084	0.0353514	0.00610816	0.0202515	72
SCGB3A1	0.521343	0.0342138	0.00497055	0.0201904	73
OXT	0.505023	0.0364869	0.00724367	0.0201346	74
GAS6	0.518455	0.0343235	0.00508028	0.0200537	75
NMS	0.509902	0.0355051	0.00626183	0.0200187	76
CD274	0.516506	0.0350397	0.00579649	0.0199615	77
CXCL11	0.512343	0.034873	0.00562973	0.019848	78
CCL19	0.512558	0.0346021	0.00535887	0.0198075	79
KITLG	0.508706	0.0350838	0.00584061	0.0192406	80
PNOC	0.511023	0.0349444	0.00570118	0.0191024	81
CCL20	0.5108	0.0351676	0.00592435	0.0189985	82
VEGFA	0.500895	0.0352234	0.00598014	0.0189194	83
CD28	0.518715	0.0343248	0.00508159	0.0187442	84
APOE	0.501718	0.0351815	0.00593831	0.018539	85
DSG2	0.507047	0.0353715	0.00612827	0.0185252	86
VEGFB	0.509286	0.0355738	0.00633055	0.0182597	87
CD2	0.511803	0.03478	0.00553676	0.0182255	88
OSM	0.511716	0.0352968	0.00605358	0.0182199	89
CXCL16	0.509049	0.0348413	0.0055981	0.0182197	90
CALM2	0.509792	0.0354008	0.00615752	0.0180626	91
EFNB1	0.512958	0.0346186	0.00537536	0.0179211	92
GMFB	0.495962	0.0352114	0.0059682	0.0178436	93
FBN1	0.503954	0.0344792	0.00523601	0.0176474	94
IGF1	0.514293	0.0366957	0.00745242	0.0176337	95
CDH1	0.504481	0.0361828	0.00693955	0.0174865	96
TNFSF13B	0.509535	0.0343077	0.00506448	0.016859	97
CXCL9	0.507242	0.0344521	0.00520883	0.0167128	98
IL7	0.526716	0.033493	0.00424978	0.0166047	99
F11R	0.503528	0.0350234	0.00578016	0.0162144	100
CALM1	0.508391	0.0350163	0.00577305	0.0161921	101
CALM3	0.506674	0.0353527	0.00610952	0.0161751	102
SERPINA1	0.507648	0.0353624	0.00611912	0.0160664	103
ICAM4	0.517056	0.0333407	0.00409742	0.0160546	104
PCDH7	0.503159	0.0347813	0.00553807	0.0158323	105
CX3CL1	0.504917	0.0341231	0.00487989	0.0157134	106
ADM	0.494339	0.0346717	0.00542851	0.0157103	107
ITGA4	0.505951	0.035372	0.00612879	0.0152297	108
GSTP1	0.498179	0.0355971	0.00635383	0.0151088	109
SERPINE2	0.496837	0.0354161	0.00617288	0.0149759	110
NPNT	0.507222	0.0323338	0.00309058	0.0142807	111
CSF1	0.515912	0.0333299	0.00408662	0.0141575	112
C5	0.51295	0.0345909	0.00534765	0.0139595	113
RTN4	0.501487	0.0343267	0.00508342	0.0139387	114
ADCYAP1	0.505226	0.0345001	0.0052569	0.0138851	115
SEMA7A	0.504713	0.0347275	0.00548425	0.0138339	116
COPA	0.503693	0.0342595	0.00501626	0.0137902	117
PROS1	0.507125	0.0336622	0.00441899	0.0135899	118
VCAM1	0.499975	0.0339577	0.00471442	0.0134216	119
FGF7	0.514413	0.0339441	0.00470083	0.0133436	120
CCL5	0.510575	0.0341209	0.00487767	0.0128887	121
AGRN	0.50738	0.0328665	0.00362325	0.0124544	122
PTPRM	0.507527	0.0318655	0.00262222	0.0122511	123
ICAM3	0.502961	0.0333898	0.00414657	0.0115429	124
FN1	0.500503	0.0344507	0.00520742	0.0112661	125
THBS2	0.518473	0.031462	0.00221877	0.0112189	126
ICAM1	0.507168	0.0328513	0.00360809	0.0111773	127
HBEGF	0.504069	0.0338373	0.00459411	0.0110228	128
CCL8	0.506837	0.0317195	0.00247622	0.0110197	129
LGALS3	0.497827	0.0343015	0.00505828	0.0108749	130
GZMB	0.497725	0.0320249	0.00278162	0.0107187	131
IGF2	0.492463	0.0334936	0.00425035	0.0104376	132
ADAM9	0.495032	0.0337297	0.00448643	0.0103021	133
HGF	0.492271	0.0323256	0.0030824	0.010293	134
LAMB1	0.490497	0.0333004	0.00405713	0.0100924	135
ANXA1	0.497486	0.0328787	0.00363543	0.00984838	136
CXCL10	0.498102	0.032819	0.00357581	0.00956812	137
HMGB2	0.517506	0.0339025	0.00465925	0.00949497	138
HDC	0.489578	0.032011	0.00276781	0.00919987	139
HSP90B1	0.490896	0.0334971	0.00425387	0.00906697	140
PDGFA	0.502708	0.0328472	0.00360402	0.00899603	141
CADM1	0.473886	0.0325852	0.00334199	0.00888905	142
ARF1	0.484672	0.0351731	0.00592991	0.00877845	143
RPS19	0.489309	0.033793	0.00454977	0.00847062	144
CCL2	0.507671	0.0331377	0.00389448	0.00827381	145
MDK	0.502055	0.0331865	0.00394327	0.00778153	146
SERPINE1	0.489057	0.0341171	0.00487389	0.00759929	147
HEBP1	0.487965	0.0327413	0.00349804	0.00650589	148
CYR61	0.495837	0.0329268	0.00368353	0.00594053	149
GRN	0.497104	0.0316238	0.00238057	0.00593353	150
NENF	0.488925	0.0333646	0.00412138	0.00590058	151
GPI	0.491409	0.0331446	0.00390139	0.00566915	152
TNFSF10	0.492869	0.0321354	0.00289217	0.00517686	153
CD226	0.491829	0.0317451	0.00250185	0.00404524	154
CALR	0.510308	0.0338979	0.0046547	0.00384315	155
NID1	0.483249	0.0315367	0.0022935	0.00364081	156
PTPRF	0.482916	0.0312062	0.00196299	0.00362084	157
ALOX5AP	0.480643	0.0324356	0.00319234	0.00103732	158
ROBO2	0.479881	0.0322908	0.00304752	0.000724998	159
LAMC2	0.486614	0.0306162	0.001373	0.000212863	160
FBRS	0.483627	0.0316367	0.00239348	-0.000217144	161
HMGB1	0.486598	0.0301444	0.000901178	-0.000571273	162
CLSTN1	0.482677	0.0315038	0.00226057	-0.00117913	163
PSAP	0.475823	0.030905	0.00166175	-0.00142071	164
PLAU	0.485341	0.0302032	0.000959964	-0.002967	165
JAG1	0.534642	0.0326227	0.00337951	-0.00313382	166
ADAM15	0.470672	0.0308218	0.00157856	-0.00329415	167
HAS2	0.476238	0.0285409	-0.000702371	-0.00458392	168
MANF	0.464845	0.0327799	0.00353671	-0.00622593	169
ICAM2	0.467968	0.0300584	0.000815161	-0.0063627	170
ITGAL	0.495914	0.0304768	0.00123357	-0.00678117	171
IL16	0.465791	0.0293121	6.89144e-05	-0.0100738	172
MIF	0.497436	0.0297535	0.000510282	-0.012116	173
IL10	0.511536	0.0311002	0.00185697	-0.012234	174
CD6	0.443202	0.0281439	-0.00109937	-0.0209903	175

### Sheet: RM2_nichenet
test_ligand	auroc	aupr	aupr_corrected	pearson	rank
TNF	0.651699	0.0603637	0.0443618	0.141696	1
IL15	0.656771	0.0590076	0.0430057	0.110918	2
IL1B	0.621316	0.0651854	0.0491835	0.0990965	3
IL6	0.644128	0.0413481	0.0253462	0.0914265	4
HAS2	0.656709	0.0379672	0.0219653	0.0907454	5
IFNG	0.631282	0.0481343	0.0321324	0.0889042	6
TGFB1	0.611596	0.0350438	0.0190419	0.0878712	7
IL1A	0.630557	0.0387679	0.022766	0.0874853	8
CCL3	0.629735	0.0437164	0.0277145	0.0796162	9
LGALS3	0.582604	0.0314228	0.0154209	0.0728887	10
ADIPOQ	0.592508	0.0317582	0.0157563	0.0722806	11
PIK3CB	0.635828	0.0319728	0.0159708	0.0704612	12
CXCL11	0.620117	0.0433236	0.0273217	0.0697359	13
OSM	0.619077	0.0356472	0.0196452	0.0687358	14
EBI3	0.63706	0.0395152	0.0235133	0.0678363	15
HGF	0.601583	0.0325605	0.0165586	0.0675884	16
CSF1	0.610991	0.0316	0.0155981	0.0671406	17
PLAT	0.607517	0.039276	0.0232741	0.0670581	18
TIMP1	0.605626	0.0390101	0.0230082	0.0638723	19
APOE	0.615769	0.0297838	0.0137819	0.0630105	20
CXCL9	0.613654	0.0292884	0.0132865	0.063008	21
IL13	0.639404	0.0307057	0.0147037	0.0629319	22
CXCL10	0.592084	0.0549447	0.0389428	0.0622597	23
CCK	0.62078	0.0414205	0.0254186	0.0616007	24
PDCD1LG2	0.634412	0.0286126	0.0126107	0.0608657	25
EDN1	0.617921	0.0311563	0.0151544	0.0604031	26
ADAM17	0.632618	0.02925	0.0132481	0.0599894	27
SERPING1	0.627474	0.0269825	0.0109806	0.0579593	28
VEGFA	0.592802	0.0315285	0.0155266	0.0573591	29
CD28	0.618457	0.0279093	0.0119074	0.0573062	30
CCL5	0.596033	0.0274789	0.0114769	0.0571122	31
GPI	0.581006	0.0396403	0.0236384	0.0555003	32
CD40LG	0.617845	0.0290398	0.0130379	0.05521	33
XCL1	0.622066	0.0271993	0.0111974	0.0551069	34
CTGF	0.591034	0.038649	0.0226471	0.0545429	35
ITGAM	0.633281	0.0271155	0.0111136	0.0540149	36
IL7	0.599377	0.0472712	0.0312693	0.0540005	37
CD58	0.616998	0.028366	0.012364	0.0528173	38
CXCL12	0.626177	0.0308379	0.0148359	0.0520202	39
LIF	0.621149	0.0279515	0.0119496	0.0519915	40
CD274	0.618146	0.0272646	0.0112627	0.0515753	41
LTB	0.61139	0.0257138	0.0097119	0.050727	42
LAMB2	0.609441	0.0279128	0.0119109	0.0505511	43
COL4A1	0.626011	0.025571	0.00956912	0.0501289	44
C3	0.612632	0.0267937	0.0107918	0.0501086	45
PTPRC	0.585687	0.0392362	0.0232343	0.049837	46
CX3CL1	0.625808	0.026126	0.0101241	0.049784	47
TNFSF13B	0.617563	0.0267394	0.0107375	0.0497661	48
BTLA	0.610951	0.0259955	0.00999361	0.049753	49
BMP5	0.625141	0.0253414	0.00933944	0.0495958	50
PNOC	0.605264	0.0263873	0.0103854	0.0478582	51
FGF7	0.610296	0.0262042	0.0102023	0.0476982	52
CCL8	0.606405	0.0248167	0.00881479	0.0471936	53
NMS	0.603601	0.0262908	0.0102889	0.047056	54
ICAM1	0.63339	0.0279473	0.0119454	0.0467577	55
TNFSF13	0.610506	0.025332	0.00933012	0.0462412	56
CD80	0.609517	0.0251454	0.00914344	0.0457386	57
CXCL16	0.602137	0.0261002	0.0100983	0.0454946	58
CCL20	0.599696	0.0258202	0.00981827	0.0448587	59
IL33	0.60664	0.0265138	0.0105119	0.0435905	60
SELL	0.6025	0.0247997	0.00879782	0.0435845	61
VWF	0.602956	0.0246707	0.00866882	0.0433131	62
CCL19	0.599344	0.0255383	0.00953639	0.04317	63
HBEGF	0.616845	0.0261161	0.0101142	0.0430268	64
EFNB1	0.598674	0.0253024	0.00930049	0.0430045	65
PCDH1	0.59361	0.0236957	0.00769382	0.0429476	66
ANGPT1	0.597761	0.0248172	0.00881525	0.0425488	67
GMFB	0.605586	0.0242492	0.00824725	0.0425335	68
INHBA	0.604702	0.023304	0.00730211	0.0419332	69
SEMA3C	0.590038	0.024285	0.0082831	0.0415672	70
TFPI	0.590063	0.0245903	0.00858834	0.0413612	71
PLXNB2	0.59341	0.0248895	0.00888755	0.040722	72
ADAM12	0.60722	0.0232146	0.00721266	0.0402814	73
VCAM1	0.594245	0.0254487	0.0094468	0.0401378	74
CCL2	0.637567	0.0286699	0.012668	0.0400022	75
ADCYAP1	0.583383	0.0252647	0.00926278	0.0399698	76
SERPINE2	0.565534	0.0370925	0.0210906	0.0399467	77
OCLN	0.592802	0.0228626	0.0068607	0.0395111	78
EFNB2	0.591911	0.0246884	0.00868648	0.0394547	79
VEGFB	0.586672	0.0244438	0.00844185	0.0388897	80
SCGB3A1	0.591027	0.0241471	0.00814523	0.0383696	81
ITGB2	0.593171	0.0235443	0.0075424	0.0382929	82
ANXA1	0.61784	0.0266164	0.0106145	0.0381704	83
EFNA1	0.585082	0.0242919	0.00829001	0.0377072	84
SEMA5A	0.594066	0.0238062	0.00780427	0.0376983	85
IL10	0.622236	0.0264294	0.0104275	0.0368731	86
AREG	0.599337	0.0237193	0.00771739	0.0360205	87
TGFB2	0.622739	0.0256748	0.00967286	0.0359571	88
OXT	0.567787	0.0239483	0.00794643	0.0352003	89
CFH	0.570138	0.022619	0.00661707	0.0344602	90
HEBP1	0.58084	0.0237399	0.007738	0.0341861	91
SEMA4D	0.577815	0.0235105	0.00750864	0.0338031	92
PECAM1	0.577025	0.0223649	0.00636298	0.0333499	93
ITGB1	0.585712	0.0234523	0.00745038	0.0331349	94
MMP9	0.604228	0.0238372	0.00783526	0.0330911	95
COL18A1	0.574022	0.0229216	0.00691965	0.03306	96
KITLG	0.594073	0.0237707	0.00776875	0.0324471	97
CALM1	0.584375	0.0232298	0.00722787	0.0321725	98
HSPG2	0.574558	0.0226732	0.00667133	0.0321494	99
PROS1	0.578478	0.0225431	0.00654116	0.0320509	100
SEMA3B	0.566661	0.0235441	0.00754215	0.0319519	101
PDGFA	0.586448	0.023194	0.00719211	0.0317744	102
C5	0.608767	0.0258416	0.00983973	0.0316667	103
ICAM4	0.577822	0.022433	0.00643107	0.031274	104
FBN1	0.565925	0.0227261	0.00672421	0.0310938	105
DSG2	0.571986	0.0230936	0.00709168	0.0310775	106
SEMA7A	0.56624	0.0233347	0.00733281	0.0304871	107
PTPRF	0.577742	0.0214426	0.0054407	0.0304086	108
COL1A1	0.568378	0.0223244	0.00632247	0.0303543	109
GZMB	0.576518	0.0223028	0.00630088	0.0303286	110
FN1	0.586607	0.0250645	0.00906261	0.0297823	111
ARF1	0.563411	0.0233095	0.00730759	0.0295286	112
THBS2	0.57079	0.0211498	0.00514789	0.0288396	113
HMGB1	0.570059	0.0226527	0.00665083	0.0285865	114
PCDH7	0.569215	0.0223107	0.00630883	0.0280044	115
RARRES2	0.568309	0.0219189	0.00591695	0.027961	116
BMP3	0.568298	0.0208953	0.0048934	0.0274457	117
FAT1	0.570646	0.0222901	0.00628824	0.0272644	118
ANGPT2	0.562864	0.0223805	0.00637861	0.0272072	119
TNFSF10	0.573957	0.0230567	0.00705482	0.026967	120
CYR61	0.513273	0.0340167	0.0180148	0.026915	121
CD86	0.555028	0.0221138	0.00611192	0.0268634	122
NAMPT	0.560676	0.022679	0.0066771	0.0263548	123
IGF1	0.59061	0.0256755	0.00967363	0.0261491	124
F11R	0.555148	0.0211076	0.00510571	0.025409	125
ITGA4	0.563857	0.0229557	0.00695384	0.0252127	126
WNT5A	0.570794	0.0219498	0.00594785	0.0246704	127
COPA	0.563163	0.0218935	0.00589161	0.0244195	128
RPS19	0.555816	0.0221358	0.00613391	0.0235587	129
MDK	0.588632	0.0221748	0.00617292	0.0232952	130
CDH1	0.556572	0.0217449	0.00574301	0.0231398	131
CD2	0.555854	0.0206235	0.00462158	0.0228892	132
THBS1	0.536067	0.0229474	0.00694547	0.0228018	133
JAM2	0.551703	0.0197636	0.00376165	0.0223294	134
RTN4	0.55998	0.0220897	0.00608781	0.0223118	135
GSTP1	0.555597	0.0213859	0.00538401	0.0219309	136
PSEN1	0.556695	0.0214682	0.00546631	0.0215736	137
IGF2	0.567037	0.0212374	0.0052355	0.0212322	138
PLAU	0.5202	0.0323408	0.0163389	0.0205624	139
ADAM9	0.553108	0.0212656	0.00526373	0.0201641	140
NUCB2	0.545171	0.0209822	0.00498033	0.0195036	141
IL16	0.52396	0.0336835	0.0176816	0.0193308	142
DUSP18	0.548649	0.0198853	0.00388338	0.0190219	143
CALR	0.572685	0.022954	0.00695206	0.0176741	144
LHB	0.567182	0.0216045	0.00560254	0.0174792	145
SERPINA1	0.549181	0.0203733	0.00437135	0.0172367	146
NPNT	0.542052	0.0195442	0.0035423	0.0172109	147
LRPAP1	0.545598	0.0200415	0.00403957	0.0166463	148
CDH5	0.540947	0.0192955	0.00329358	0.0163037	149
HSP90B1	0.548533	0.0205486	0.00454671	0.0159668	150
LAMC2	0.540599	0.0202811	0.0042792	0.0157146	151
LAMB1	0.531394	0.0203279	0.00432595	0.0144312	152
ICAM3	0.54508	0.0194464	0.00344447	0.0143566	153
CAMP	0.527713	0.0194622	0.00346026	0.0138858	154
NENF	0.530452	0.0200215	0.00401958	0.0134732	155
AGRN	0.537509	0.018576	0.00257411	0.012326	156
SERPINE1	0.541273	0.0196846	0.00368267	0.0121996	157
JAG1	0.556546	0.0205982	0.00459629	0.0113929	158
GRN	0.528351	0.0189421	0.00294014	0.0102919	159
LAMA2	0.553427	0.0205848	0.00458291	0.0102837	160
NID1	0.529362	0.0191515	0.00314959	0.0100187	161
ITGAL	0.558104	0.0212494	0.00524751	0.00961195	162
ICAM2	0.523776	0.0183506	0.00234871	0.00818221	163
HDGF	0.529825	0.0201544	0.00415254	0.00726472	164
HMGB2	0.545772	0.0188182	0.00281628	0.00456389	165
ROBO2	0.518668	0.0180352	0.00203331	0.00434073	166
ADAM15	0.512868	0.0185718	0.00256992	0.00429931	167
PSAP	0.525782	0.0178261	0.00182416	0.00313	168
PTPRM	0.505648	0.0169561	0.000954163	-0.000431043	169
MANF	0.494334	0.0172872	0.00128533	-0.00165902	170
APP	0.540302	0.0187914	0.00278946	-0.00298623	171
CLSTN1	0.494193	0.0169931	0.000991192	-0.00499353	172
LTF	0.566693	0.01883	0.00282807	-0.00952681	173
CD226	0.479148	0.0151146	-0.000887321	-0.0123997	174
MIF	0.558818	0.019242	0.0032401	-0.0137344	175
CD6	0.453648	0.0156337	-0.000368232	-0.017363	176

### Sheet: RM4_nichenet
test_ligand	auroc	aupr	aupr_corrected	pearson	rank
APOE	0.483086	0.0667134	0.0566124	0.0751351	1
IL13	0.487298	0.0170691	0.00696804	0.0402172	2
IL1B	0.464024	0.0140106	0.0039096	0.0347058	3
APP	0.479322	0.0206591	0.0105581	0.0317812	4
JAG1	0.464188	0.013874	0.00377301	0.0232579	5
TNF	0.453501	0.0116751	0.00157414	0.0158439	6
EDN1	0.435821	0.0300469	0.0199459	0.0125564	7
IL15	0.50558	0.0121145	0.0020135	0.0124765	8
BMP5	0.537171	0.0125749	0.00247391	0.0120454	9
LAMA2	0.449697	0.0209914	0.0108903	0.0115659	10
IGF1	0.436725	0.0108634	0.000762432	0.0031124	11
CD28	0.464963	0.0127036	0.00260255	0.000439188	12
EBI3	0.500908	0.0101506	4.96102e-05	-0.000521673	13
MIF	0.418943	0.00873784	-0.00136317	-0.000916442	14
CALR	0.423159	0.0140486	0.00394754	-0.00136619	15
CADM1	0.412924	0.00998859	-0.000112416	-0.00277316	16
IL10	0.491523	0.0108735	0.000772521	-0.0027965	17
LTF	0.445335	0.00969021	-0.0004108	-0.00282397	18
SERPING1	0.482382	0.0105509	0.000449934	-0.00336238	19
NPNT	0.444768	0.0117738	0.00167283	-0.0036783	20
VEGFA	0.443488	0.0100328	-6.82214e-05	-0.00432254	21
SEMA3C	0.483689	0.0105074	0.000406437	-0.00449735	22
ICAM4	0.454852	0.0115337	0.00143265	-0.00468454	23
CRTAM	0.411795	0.00945643	-0.000644575	-0.00520675	24
LTB	0.456938	0.0109814	0.000880383	-0.00639238	25
THBS2	0.459511	0.00985877	-0.000242237	-0.00650934	26
TNFSF13	0.480331	0.0104188	0.000317782	-0.00684033	27
ITGAL	0.419975	0.00874089	-0.00136012	-0.00720695	28
CCL3	0.48527	0.00974048	-0.000360533	-0.00725915	29
COL5A3	0.483852	0.00999851	-0.000102504	-0.00738534	30
DUSP18	0.426012	0.0128089	0.00270787	-0.00761456	31
IFNG	0.463936	0.00970512	-0.00039589	-0.00806394	32
HMGB2	0.451278	0.0102286	0.000127577	-0.0088112	33
CD274	0.481177	0.0103357	0.000234673	-0.00919385	34
SEMA3B	0.463564	0.0102529	0.000151929	-0.00994869	35
OCLN	0.467714	0.0101622	6.11674e-05	-0.00995211	36
LAMB2	0.483219	0.00975103	-0.00034998	-0.0103213	37
ADAM12	0.478281	0.00985883	-0.000242176	-0.0104576	38
CXCL12	0.464489	0.00956611	-0.000534896	-0.0105321	39
VWF	0.469476	0.00990018	-0.000200828	-0.010626	40
PIK3CB	0.473834	0.00988241	-0.000218598	-0.0107306	41
CSF1	0.448222	0.00933567	-0.000765336	-0.0109812	42
IL7	0.428638	0.00976606	-0.000334951	-0.0111082	43
SEMA4D	0.471465	0.00992144	-0.000179574	-0.0116809	44
ITGAM	0.474702	0.00969765	-0.000403355	-0.012425	45
NCAM1	0.470327	0.00966273	-0.000438283	-0.0124549	46
XCL1	0.453723	0.0104099	0.000308891	-0.0125611	47
CD2	0.420307	0.0126694	0.00256839	-0.0128239	48
IL1A	0.443382	0.00923689	-0.000864123	-0.0131879	49
BTLA	0.46204	0.00957302	-0.000527987	-0.0133238	50
IL6	0.442279	0.00886297	-0.00123804	-0.0134823	51
BMP3	0.455641	0.00935408	-0.000746926	-0.0136908	52
COL4A1	0.460255	0.00966684	-0.000434174	-0.0138518	53
JAM2	0.466934	0.009434	-0.000667013	-0.0140393	54
EFNB1	0.46243	0.00951038	-0.000590629	-0.0142454	55
IL33	0.468967	0.00961169	-0.000489318	-0.0142864	56
EFNB2	0.460335	0.00991157	-0.000189444	-0.0143435	57
PLAT	0.468878	0.00930652	-0.000794488	-0.0148979	58
PECAM1	0.45611	0.00934556	-0.000755451	-0.0148998	59
CD80	0.461651	0.00931983	-0.000781175	-0.0150585	60
HGF	0.423204	0.00897801	-0.001123	-0.0155584	61
NMS	0.450454	0.0102432	0.000142141	-0.015703	62
CTGF	0.442398	0.00966658	-0.000434428	-0.0157908	63
CCK	0.449972	0.0100106	-9.04162e-05	-0.0159655	64
ANGPT1	0.45634	0.00890116	-0.00119985	-0.0161	65
EFNA1	0.452306	0.00943409	-0.000666921	-0.0161151	66
CCL19	0.44913	0.00952405	-0.000576959	-0.0161539	67
PDCD1LG2	0.458621	0.00941899	-0.000682025	-0.0162983	68
CCL20	0.454476	0.00962313	-0.000477882	-0.0165214	69
ANXA1	0.440166	0.00955664	-0.000544371	-0.0165375	70
TNFSF13B	0.440547	0.00946657	-0.000634444	-0.0169001	71
FGF7	0.445419	0.00938433	-0.00071668	-0.0171825	72
CXCL16	0.445304	0.00934094	-0.000760069	-0.0173273	73
PCDH1	0.445561	0.0092094	-0.000891609	-0.0174351	74
SELL	0.446814	0.00914017	-0.000960843	-0.0176526	75
PTPRM	0.423908	0.0104698	0.000368755	-0.0176603	76
GAS6	0.449077	0.00948618	-0.000614828	-0.0176727	77
PNOC	0.443638	0.0095881	-0.000512907	-0.0176733	78
MMP9	0.443966	0.00894226	-0.00115875	-0.0179272	79
OSM	0.453103	0.00903325	-0.00106776	-0.0180706	80
C5	0.439218	0.00900581	-0.0010952	-0.0182808	81
ITGA4	0.432416	0.00963198	-0.000469028	-0.0183584	82
CXCL11	0.4368	0.00955371	-0.000547302	-0.0186338	83
ICAM1	0.437354	0.00910275	-0.000998259	-0.0188511	84
SEMA7A	0.439387	0.0101984	9.7405e-05	-0.0188724	85
CXCL9	0.438917	0.00911325	-0.000987764	-0.0190972	86
AREG	0.437013	0.00923386	-0.000867154	-0.019301	87
PCDH7	0.439497	0.00955422	-0.00054679	-0.0193353	88
DSG2	0.43444	0.0105207	0.000419642	-0.0195587	89
GMFB	0.439041	0.0095451	-0.000555914	-0.0200712	90
CDH1	0.434528	0.00946232	-0.000638688	-0.0201234	91
CCL5	0.430294	0.00858287	-0.00151814	-0.0202476	92
C3	0.438377	0.00943538	-0.000665625	-0.0204886	93
TGFB1	0.434174	0.00856248	-0.00153853	-0.0205454	94
GRN	0.436504	0.00918669	-0.000914319	-0.0208558	95
CMTM6	0.4325	0.00945221	-0.000648799	-0.0209149	96
VCAM1	0.421755	0.00958342	-0.000517586	-0.0210699	97
KITLG	0.426127	0.00859251	-0.0015085	-0.0211627	98
MDK	0.420834	0.00908992	-0.00101109	-0.0212014	99
LAMC2	0.430728	0.00902281	-0.0010782	-0.0212049	100
ITGB2	0.438979	0.00899299	-0.00110802	-0.0212647	101
FAT1	0.422079	0.00926975	-0.000831263	-0.0213016	102
HSPG2	0.4332	0.00906456	-0.00103645	-0.0213316	103
COPA	0.424329	0.00965988	-0.000441126	-0.0214287	104
ADCYAP1	0.429714	0.00902008	-0.00108093	-0.0214447	105
HBEGF	0.435201	0.00880988	-0.00129113	-0.0215124	106
ITGB1	0.431831	0.0088769	-0.00122411	-0.021526	107
HMGB1	0.429028	0.00854078	-0.00156023	-0.0217519	108
PTPRC	0.434333	0.00872158	-0.00137943	-0.0217715	109
ANGPT2	0.425967	0.0088938	-0.00120721	-0.0219156	110
OXT	0.431145	0.0104021	0.000301099	-0.021961	111
ADAM17	0.427801	0.00852386	-0.00157715	-0.0220237	112
CALM1	0.423	0.00889542	-0.00120559	-0.0220648	113
HEBP1	0.433833	0.008803	-0.00129801	-0.022178	114
PTPRF	0.431517	0.0092267	-0.000874315	-0.0222513	115
CD40LG	0.426676	0.00849421	-0.0016068	-0.0224551	116
THBS1	0.431463	0.00880437	-0.00129664	-0.022481	117
VEGFB	0.425516	0.00892901	-0.001172	-0.0224868	118
LHB	0.412845	0.00872191	-0.0013791	-0.0226272	119
TIMP1	0.423731	0.00866392	-0.00143709	-0.0228086	120
TFPI	0.426503	0.00860821	-0.0014928	-0.0228508	121
FN1	0.416494	0.00877574	-0.00132527	-0.0229036	122
ICAM3	0.423824	0.00872501	-0.001376	-0.0229823	123
CCL2	0.41579	0.00836111	-0.0017399	-0.0231428	124
TGFB2	0.427172	0.00833372	-0.00176729	-0.0233223	125
LGALS3	0.41986	0.00869883	-0.00140218	-0.0233445	126
LIF	0.430888	0.00860398	-0.00149703	-0.0233514	127
F11R	0.433598	0.00882145	-0.00127956	-0.0238095	128
PROS1	0.431844	0.00898476	-0.00111625	-0.0239492	129
WNT5A	0.419904	0.00871598	-0.00138503	-0.0242994	130
NAMPT	0.410581	0.00828558	-0.00181543	-0.0244943	131
PSEN1	0.416808	0.0088453	-0.00125571	-0.02451	132
RPS19	0.418026	0.00904245	-0.00105856	-0.0245329	133
ADIPOQ	0.401595	0.00825201	-0.001849	-0.024785	134
SERPINA1	0.43238	0.00889	-0.00121101	-0.02481	135
SCGB3A1	0.4235	0.00853448	-0.00156653	-0.0248149	136
SEMA3E	0.423137	0.0088547	-0.00124631	-0.0248732	137
GPI	0.410542	0.00880807	-0.00129294	-0.0249362	138
CDH5	0.418558	0.00876585	-0.00133516	-0.0249865	139
GSTP1	0.415298	0.00888032	-0.00122069	-0.0250583	140
RTN4	0.413615	0.00902357	-0.00107744	-0.0250757	141
AGRN	0.418562	0.00875461	-0.0013464	-0.0251701	142
LRPAP1	0.422406	0.00885684	-0.00124417	-0.0253431	143
GZMB	0.416166	0.00855326	-0.00154775	-0.0257213	144
SPN	0.40644	0.00989217	-0.000208839	-0.025882	145
CD58	0.418265	0.00867217	-0.00142884	-0.0259721	146
CX3CL1	0.41385	0.00948734	-0.000613669	-0.0262835	147
PSAP	0.39055	0.00955906	-0.000541949	-0.0264219	148
PDGFA	0.417318	0.00831019	-0.00179082	-0.0265411	149
HAS2	0.397202	0.00842424	-0.00167677	-0.0265692	150
COL18A1	0.412822	0.00841082	-0.00169019	-0.0266272	151
ARF1	0.418478	0.00883927	-0.00126174	-0.0269284	152
NENF	0.415334	0.0089665	-0.00113451	-0.0270738	153
HSP90B1	0.413531	0.00874139	-0.00135962	-0.02746	154
HDGF	0.390962	0.00848379	-0.00161722	-0.0275239	155
SERPINE2	0.413903	0.00893355	-0.00116746	-0.0275388	156
IGF2	0.396639	0.00818286	-0.00191815	-0.027664	157
IL16	0.414062	0.00832583	-0.00177518	-0.0278887	158
RARRES2	0.397007	0.00846745	-0.00163356	-0.0290356	159
ADM	0.395098	0.00830821	-0.0017928	-0.0297055	160
LAMB1	0.393818	0.00851527	-0.00158574	-0.0297437	161
TNFSF10	0.374982	0.00770056	-0.00240045	-0.0298586	162
FBN1	0.405572	0.00820633	-0.00189468	-0.0300248	163
ADAM9	0.401865	0.008774	-0.00132701	-0.0308439	164
CD86	0.40156	0.00826052	-0.00184049	-0.0308527	165
HDC	0.402835	0.00863615	-0.00146486	-0.031327	166
COL1A1	0.404177	0.00807169	-0.00202932	-0.0328091	167
PLAU	0.388034	0.0078289	-0.00227211	-0.0329729	168
CYR61	0.374376	0.00824379	-0.00185722	-0.0330944	169
CD226	0.383738	0.00812935	-0.00197166	-0.0334944	170
CFH	0.393424	0.00793909	-0.00216192	-0.0338849	171
NUCB2	0.394899	0.00816315	-0.00193786	-0.0339147	172
ICAM2	0.396546	0.00826784	-0.00183317	-0.0342976	173
SERPINE1	0.388535	0.00802593	-0.00207508	-0.035396	174
MANF	0.386475	0.00774368	-0.00235733	-0.0368289	175
CXCL10	0.377299	0.00790531	-0.0021957	-0.0373703	176
ROBO2	0.370766	0.00757405	-0.00252696	-0.0395775	177
FBRS	0.356837	0.00805746	-0.00204355	-0.0403068	178
ADAM15	0.378579	0.00774772	-0.00235329	-0.0408204	179
NID1	0.377679	0.00766415	-0.00243686	-0.0409957	180
ALOX5AP	0.371581	0.00739027	-0.00271074	-0.041404	181
CLSTN1	0.366886	0.00756282	-0.00253819	-0.0426039	182
CD6	0.3465	0.0071853	-0.00291571	-0.0489455	183
