## Supplemental Table 8 for "Systematic deconstruction of myeloid cell signaling in tuberculosis granulomas reveals IFN-γ, TGF-β, and time are associated with conserved myeloid diversity"

### Sheet: v2
analyzed	id	first_author	last_author	year	donors	biosamples	n_cells	n_mnps	ctrl_samples	path_samples	disease	study_link	data_link
TRUE	BHBU20	Bharat	Budinger	2020	5	22	56175	55610	TRUE	TRUE	COVID	https://doi.org/10.1126/scitranslmed.abe4282	https://www.ncbi.nlm.nih.gov/geo/query/acc.cgi?acc=GSE158127
TRUE	BIBL22	Bischoff	Bluthgen	2022	3	6	12799	3708	TRUE	TRUE	Cancer	https://doi.org/10.1002/ijc.33995	https://www.ncbi.nlm.nih.gov/geo/query/acc.cgi?acc=GSE196303
TRUE	BIKL21	Bischoff	Klauschen	2021	12	20	133736	39491	TRUE	TRUE	Cancer	https://doi.org/10.1038/s41388-021-02054-3	https://doi.org/10.24433/CO.0121060.v1
TRUE	CHRU21	Chan	Rudin	2021	26	34	88083	8285	TRUE	TRUE	Cancer	https://doi.org/10.1016/j.ccell.2021.09.008	https://cellxgene.cziscience.com/collections/62e8f058-9c37-48bc-9200-e767f318a8ec
FALSE	HAKR19	Habermann	Kropski	2019	30	43	112446	49050	TRUE	TRUE	ILD	https://doi.org/10.1126/sciadv.aba1972	https://www.ncbi.nlm.nih.gov/geo/query/acc.cgi?acc=GSE135893
TRUE	LAAE18	Lambrechts	Aerts	2018	5	5	52237	9804	TRUE	TRUE	Cancer	https://doi.org/10.1038/s41591-018-0096-5	https://www.ebi.ac.uk/arrayexpress/experiments/E-MTAB-6149/
TRUE	LAMA20	Laughney	Massague	2020	9	12	31422	7359	TRUE	TRUE	Cancer	https://doi.org/10.1038/s41591-019-0750-6	https://lambrechtslab.sites.vib.be/en/data-access
TRUE	LEME21	Leader	Merad	2021	35	91	361929	91813	TRUE	TRUE	Cancer	https://doi.org/10.1016/j.ccell.2021.10.009	https://github.com/effiken/Leader_et_al
TRUE	QILA20	Qian	Lambrechts	2020	8	36	90113	18702	TRUE	TRUE	Cancer	https://doi.org/10.1038/s41422-020-0355-0	https://www.ncbi.nlm.nih.gov/geo/query/acc.cgi?acc=GSE123904
TRUE	SLRE20	Slyper	Regev	2020	2	5	25901	5042	FALSE	TRUE	Cancer	https://doi.org/10.1038/s41591-020-0844-1	https://www.ncbi.nlm.nih.gov/geo/query/acc.cgi?acc=GSE140819
TRUE	TRKR20	Travaglini	Krasnow	2020	5	17	60949	17518	TRUE	FALSE	Control	https://doi.org/10.1038/s41586-020-2922-4	https://www.synapse.org/#!Synapse:syn21041850
TRUE	WAHA21	Watanbe	Yamamoto	2021	12	12	54858	9021	TRUE	TRUE	COPD	https://doi.org/10.1183/23120541.LSC-2021.36	https://www.ncbi.nlm.nih.gov/geo/query/acc.cgi?acc=GSE173896
TRUE	WUZU21	Wu	Zhou	2021	42	42	59786	11883	TRUE	TRUE	Cancer	https://doi.org/10.1038/s41467-021-22801-0	https://www.ncbi.nlm.nih.gov/geo/query/acc.cgi?acc=GSE148071
TRUE	XIWA21	Xing	Wang	2021	31	31	116331	17841	TRUE	TRUE	Cancer	https://doi.org/10.1126/sciadv.abd9738	https://www.weizmann.ac.il/sites/3CA/lung
TRUE	ZIKL19	Zilionis	Klein	2019	7	18	39376	8811	FALSE	TRUE	Cancer	https://doi.org/10.1016/j.immuni.2019.03.009	https://www.ncbi.nlm.nih.gov/geo/query/acc.cgi?acc=GSE127465

### Sheet: v1
	analyzed	id	first_author	last_author	year	donors	biosamples	n_cells	n_mnps	ctrl_samples	path_samples	disease	study_link	data_link
1	TRUE	BHBU20	Bharat	Budinger	2020	5	22	56175	55610	TRUE	TRUE	COVID	https://doi.org/10.1126/scitranslmed.abe4282	https://www.ncbi.nlm.nih.gov/geo/query/acc.cgi?acc=GSE158127
1	TRUE	BIBL22	Bischoff	Bluthgen	2022	3	6	12799	3708	TRUE	TRUE	Cancer	https://doi.org/10.1002/ijc.33995	https://www.ncbi.nlm.nih.gov/geo/query/acc.cgi?acc=GSE196303
1	TRUE	BIKL21	Bischoff	Klauschen	2021	12	20	133736	39491	TRUE	TRUE	Cancer	https://doi.org/10.1038/s41388-021-02054-3	https://doi.org/10.24433/CO.0121060.v1
1	TRUE	CHRU21	Chan	Rudin	2021	26	34	88083	8285	TRUE	TRUE	Cancer	https://doi.org/10.1016/j.ccell.2021.09.008	https://cellxgene.cziscience.com/collections/62e8f058-9c37-48bc-9200-e767f318a8ec
	TRUE	GUPO20	Guo	Potter	2020	5	5	38242	12974	TRUE	TRUE	Cancer	https://doi.org/10.1164/rccm.201912-2445OC	https://www.ncbi.nlm.nih.gov/geo/query/acc.cgi?acc=GSE135851
1	FALSE	HAKR19	Habermann	Kropski	2019	30	43	112446	49050	TRUE	TRUE	ILD	https://doi.org/10.1126/sciadv.aba1972	https://www.ncbi.nlm.nih.gov/geo/query/acc.cgi?acc=GSE135893
	TRUE	HATH20	Hanley	Thomas	2020	12	18	7322	1147	TRUE	TRUE	Cancer	https://doi.org/10.1101/2020.06.08.134270	https://www.ncbi.nlm.nih.gov/geo/query/acc.cgi?acc=GSE153935
1	TRUE	LAAE18	Lambrechts	Aerts	2018	5	5	52237	9804	TRUE	TRUE	Cancer	https://doi.org/10.1038/s41591-018-0096-5	https://www.ebi.ac.uk/arrayexpress/experiments/E-MTAB-6149/
1	TRUE	LAMA20	Laughney	Massague	2020	9	12	31422	7359	TRUE	TRUE	Cancer	https://doi.org/10.1038/s41591-019-0750-6	https://lambrechtslab.sites.vib.be/en/data-access
1	TRUE	LEME21	Leader	Merad	2021	35	91	361929	91813	TRUE	TRUE	Cancer	https://doi.org/10.1016/j.ccell.2021.10.009	https://github.com/effiken/Leader_et_al
	TRUE	MEIZ21	Melms	Izar	2021	27	27	116312	29632	TRUE	TRUE	COVID	https://doi.org/10.1038/s41586-021-03569-1	https://www.ncbi.nlm.nih.gov/geo/query/acc.cgi?acc=GSE171524
1	TRUE	QILA20	Qian	Lambrechts	2020	8	36	90113	18702	TRUE	TRUE	Cancer	https://doi.org/10.1038/s41422-020-0355-0	https://www.ncbi.nlm.nih.gov/geo/query/acc.cgi?acc=GSE123904
1	TRUE	SLRE20	Slyper	Regev	2020	2	5	25901	5042	FALSE	TRUE	Cancer	https://doi.org/10.1038/s41591-020-0844-1	https://www.ncbi.nlm.nih.gov/geo/query/acc.cgi?acc=GSE140819
1	TRUE	TRKR20	Travaglini	Krasnow	2020	5	17	60949	17518	TRUE	FALSE	Control	https://doi.org/10.1038/s41586-020-2922-4	https://www.synapse.org/#!Synapse:syn21041850
	TRUE	WAHA19	Waise	Hanley	2019	3	6	1999	353	TRUE	TRUE	Cancer/Inflammation	https://doi.org/10.1038/s41598-019-45842-4	https://www.ncbi.nlm.nih.gov/geo/query/acc.cgi?acc=GSE126111
1	TRUE	WAYA21	Watanbe	Yamamoto	2021	12	12	54858	9021	TRUE	TRUE	COPD	https://doi.org/10.1183/23120541.LSC-2021.36	https://www.ncbi.nlm.nih.gov/geo/query/acc.cgi?acc=GSE173896
1	TRUE	WUZU21	Wu	Zhou	2021	42	42	59786	11883	TRUE	TRUE	Cancer	https://doi.org/10.1038/s41467-021-22801-0	https://www.ncbi.nlm.nih.gov/geo/query/acc.cgi?acc=GSE148071
1	TRUE	XIWA21	Xing	Wang	2021	31	31	116331	17841	TRUE	TRUE	Cancer	https://doi.org/10.1126/sciadv.abd9738	https://www.weizmann.ac.il/sites/3CA/lung
1	TRUE	ZIKL19	Zilionis	Klein	2019	7	18	39376	8811	FALSE	TRUE	Cancer	https://doi.org/10.1016/j.immuni.2019.03.009	https://www.ncbi.nlm.nih.gov/geo/query/acc.cgi?acc=GSE127465
		19				279	450	1460016	398044
